# Fibroblast specialisation across microanatomy in a single-cell atlas of healthy human Achilles tendon

**DOI:** 10.1101/2025.10.17.683019

**Authors:** Carla J. Cohen, Jolet Y. Mimpen, Alina Kurjan, Claudia Paul, Shreeya Sharma, Lorenzo Ramos-Mucci, Chinemerem T. Ikwanusi, Ali Cenk Aksu, Tracy Boakye Serebour, Marina Nikolic, Kevin Rue-Albrecht, Christopher Gibbons, Duncan Whitwell, Tom Cosker, Steven Gwilym, Ather Siddiqi, Raja Bhaskara Rajasekaran, Harriet Branford-White, Adam P. Cribbs, Philippa A. Hulley, David Sims, Mathew J. Baldwin, Sarah J. B. Snelling

**Affiliations:** The Botnar Institute of Musculoskeletal Sciences, Nuffield Department of Orthopaedics Rheumatology and Musculoskeletal Sciences, University of Oxford, Oxford, UK; Centre for Computational Biology, MRC Weatherall Institute of Molecular Medicine, University of Oxford, Oxford, UK; Kennedy Institute of Rheumatology, Nuffield Department of Orthopaedics Rheumatology and Musculoskeletal Sciences, University of Oxford, Oxford, UK

**Author notes:** Equal contribution (Carla J. Cohen, Jolet Y. Mimpen). Equal contribution (Mathew J. Baldwin, Sarah J. B. Snelling).

## Abstract

Tendons are transitional tissues linking muscle to bone, enabling locomotion and fine motor control. The cellular biology across the Achilles tendon unit is poorly understood, yet critical for interpreting normal function and pathological changes across its microanatomically-defined functional zones. We generated a spatially-resolved transcriptomic atlas of human Achilles tendon, sampling the tendon-bone junction (enthesis), midbody, myotendinous junction, and adjoining muscle. Six fibroblast subtypes were identified, with distinct transcriptional profiles and spatial distributions, suggesting specialised functional roles across the tendon-muscle unit. Two dominant fibroblast types were specifically positioned in the tendon mid-substance and paratenon (vessel-rich region surrounding the tendon fibrils); other populations included perineural, myotendinous junction-specific, muscle-specific, and lining-layer fibroblasts. These findings demonstrate how cellular diversity across a transitional tissue may underlie microanatomical-specific roles. This atlas provides a foundation for understanding cellular functions across the tendon-muscle unit and will be essential for comparisons with diseased tissue, identifying pathogenic mediators and treatment targets for autoimmune and degenerative pathologies of the Achilles tendon.
