## Supplementary material for "Fibroblast specialisation across microanatomy in a single-cell atlas of healthy human Achilles tendon": Data S3

Gene	Ensembl ID	Probesets
ABCA10	ENSG00000154263	8
CNTN4	ENSG00000144619	8
C6	ENSG00000039537	8
ADAM12	ENSG00000148848	8
SPARC	ENSG00000113140	3
DEC1	ENSG00000173077	7
SMOC2	ENSG00000112562	8
ACAN	ENSG00000157766	8
SDK2	ENSG00000069188	8
MT2A	ENSG00000125148	5
COMP	ENSG00000105664	8
NOVA1	ENSG00000139910	8
COL6A6	ENSG00000206384	7
GAS2	ENSG00000148935	4
KERA	ENSG00000139330	8
TNMD	ENSG00000000005	8
FSTL5	ENSG00000168843	8
PI16	ENSG00000164530	8
ITGA10	ENSG00000143127	8
MMP3	ENSG00000149968	8
THBS4	ENSG00000113296	8
GPR1	ENSG00000183671	8
NCAM1	ENSG00000149294	8
PIEZO2	ENSG00000154864	8
LEPR	ENSG00000116678	8
CLU	ENSG00000120885	8
CRTAC1	ENSG00000095713	3
ITGB8	ENSG00000105855	7
NEGR1	ENSG00000172260	3
DCLK1	ENSG00000133083	8
NAMPT	ENSG00000105835	8
NR4A1	ENSG00000123358	8
NR4A3	ENSG00000119508	8
SEMA4A	ENSG00000196189	7
CADM1	ENSG00000182985	8
CLIC5	ENSG00000112782	7
FNDC1	ENSG00000164694	8
CDH12	ENSG00000154162	8
FGF14	ENSG00000102466	6
SCN7A	ENSG00000136546	8
NRXN3	ENSG00000021645	8
PTGFR	ENSG00000122420	8
ITGA6	ENSG00000091409	8
TENM2	ENSG00000145934	8
SHISA6	ENSG00000188803	8
COL15A1	ENSG00000204291	8
LRRTM4	ENSG00000176204	8
CACNB2	ENSG00000165995	8
COL14A1	ENSG00000187955	5
CHSY3	ENSG00000198108	7
MECOM	ENSG00000085276	8
PLAGL1	ENSG00000118495	8
MYH3	ENSG00000109063	8
SATB2	ENSG00000119042	3
RUNX2	ENSG00000124813	4
MMP16	ENSG00000156103	4
ACP5	ENSG00000102575	8
CALCR	ENSG00000004948	8
SOST	ENSG00000167941	8
DMP1	ENSG00000152592	8
PCDH7	ENSG00000169851	6
TNFSF11	ENSG00000120659	8
MMP13	ENSG00000137745	8
AK5	ENSG00000154027	8
ITGAV	ENSG00000138448	8
ITM2A	ENSG00000078596	8
CNKSR3	ENSG00000153721	8
EPHA3	ENSG00000044524	8
SLC7A2	ENSG00000003989	8
MYH7	ENSG00000092054	8
COL22A1	ENSG00000169436	8
ADAMTSL1	ENSG00000178031	4
PAX7	ENSG00000009709	8
CADM2	ENSG00000175161	8
IL1RAPL2	ENSG00000189108	6
SORCS1	ENSG00000108018	8
HMOX1	ENSG00000100292	8
LIPA	ENSG00000107798	8
TNFRSF11A	ENSG00000141655	8
PTPRG	ENSG00000144724	4
TIMD4	ENSG00000145850	8
LYZ	ENSG00000090382	8
CLEC9A	ENSG00000197992	8
CLNK	ENSG00000109684	8
CLEC4C	ENSG00000198178	8
COTL1	ENSG00000103187	8
MYO1B	ENSG00000128641	8
NOTCH3	ENSG00000074181	8
COL6A3	ENSG00000163359	7
PDE1C	ENSG00000154678	8
RGS6	ENSG00000182732	6
CXCL12	ENSG00000107562	8
NEBL	ENSG00000078114	8
PODXL	ENSG00000128567	8
COL4A1	ENSG00000187498	8
COL4A2	ENSG00000134871	8
DYSF	ENSG00000135636	8
ICAM1	ENSG00000090339	8
LIFR	ENSG00000113594	7
SELP	ENSG00000174175	8
